# The basolateral amygdala-anterior cingulate pathway contributes to depression and its comorbidity with chronic pain

**DOI:** 10.1101/2022.08.09.503276

**Authors:** Léa J Becker, Clémentine Fillinger, Robin Waegaert, Pierre Hener, Beyza Ayazgok, Muris Humo, Sarah H Journée, Meltem Karatas, Laetitia Degiorgis, Marie des Neiges Santin, Mary Mondino, Michel Barrot, El Chérif Ibrahim, Gustavo Turecki, Raoul Belzeaux, Pierre Veinante, Laura A Harsan, Sylvain Hugel, Pierre-Eric Lutz, Ipek Yalcin

## Abstract

While depression and chronic pain are frequently comorbid, underlying neuronal circuits, and their relevance for the understanding of psychopathology, remain poorly defined. Here we show in mice that hyperactivity of the neuronal pathway linking the basolateral amygdala to the anterior cingulate cortex is essential for chronic pain-induced depression. In naive animals, we demonstrate that activation of this pathway is sufficient to trigger depressive-like behaviors, as well as transcriptomic alterations that recapitulate core molecular features of depression in the human brain. These alterations notably impact gene modules related to myelination and the oligodendrocyte lineage. Among these, we show that Sema4a, a hub gene significantly upregulated in both mice and humans in the context of altered mood, is necessary for the emergence of depressive-like behaviors. Overall, these results place the BLA-ACC pathway at the core of pain and depression comorbidity, and unravel the role of impaired myelination and *Sema4a* in mood control.
