## Supplementary Table 5 for "The basolateral amygdala-anterior cingulate pathway contributes to depression and its comorbidity with chronic pain"

### Sheet: Feuil1
	Mouse modules
		black	blue	brown	cyan	darkgreen	darkgrey	darkred	darkturquoise	green	greenyellow	grey	grey60	lightcyan	lightgreen	lightyellow	magenta	midnightblue	pink	purple	red	royalblue	salmon	tan	turquoise	yellow
Human modules (men only)	black	1	0.433898	1	1	1	1	1	1	1	0.0982884	1	1	1	0.150488	1	1	1	1	1	1	1	1	1	0.0731444	1
	blue	0.0958055	1	1	0.940906	1	1	1	1	0.00168868	1	0.311216	1	1	1	0.00286304	0.861194	1	1	1	1	1	0.45658	1	1	1
	brown	1	0.00203418	1	1	1	1	1	1	0.588129	1	1	1	1	1	1	1	0.772273	1	1	1	1	1	1	0.0146399	1
	cyan	1	1	1	0.226933	1	1	1	1	1	1	1	1	1	1	1	1	1	1	0.667138	0.863267	1	1	1	1	1
	darkgreen	1	1	1	1	1	1	1	1	6.79002e-14	1	1	1	0.700185	1	1	1	1	1	1	1	1	0.863267	1	1	1
	darkgrey	1	1	0.00323242	1	1	1	1	1	1	1	1	1	0.551553	1	1	0.772273	1	1	1	0.778648	0.314755	1	1	1	1
	darkorange	1	1	1	1	1	1	1	1	1	1	1	1	1	1	1	1	1	0.00183866	1	0.395978	1	1	1	1	1
	darkred	1	1	0.863267	1	1	1	1	1	1	1	1	1	1	1	1	1	1	1	1	1	1	1	1	1	1
	darkturquoise	0.24042	1	0.000603248	1	1	1	1	1	1	0.863267	1	0.629858	0.643026	1	1	1	1	1	1	1	1	1	1	1	1
	green	1	1	1	1	0.103265	1	1	1	1	1	1	1	1	1	1	1	1	1	0.013187	1	1	0.438936	0.104877	1	3.91573e-44
	greenyellow	1	1	1	1	1	0.643532	1	1	0.145292	1	1	1	1	0.570507	1	1	1	1	1	1	1	1	0.609276	0.00840751	1
	grey	1	1	1	1	1	1	0.103265	0.504893	0.000201022	1	2.67883e-11	1	0.551553	1	1	1	0.226933	1	1	1	0.24042	1	1	1	1
	grey60	0.772273	1	1	1	1	0.433898	0.685779	1	1	1	1	1	1	1	1	1	1	0.528956	1	1	1	1	0.706015	1	1
	lightcyan	0.528956	1	1	1	1	1	1	1	1	1	1	1	1	0.863267	1	0.398991	1	1	1	0.0662008	1	0.696805	0.0958055	1	1
	lightgreen	1	0.104877	1	1	1	1	1	1	1	1	1	0.863267	1	1	0.667138	0.632453	0.528956	1	0.625573	1	1	1	1	1	1
	lightyellow	1	1	1	1	1	1	1	1	1	1	1	1	1	1	1	1	1	0.00010025	0.0356456	0.703784	1	1	1	1	1
	magenta	0.772273	1	1	1	1	1	0.581118	1	0.000327566	1	0.013187	0.863267	1	1	1	1	1	1	1	1	1	0.438936	1	6.44075e-07	1
	midnightblue	1	1	1	1	1	1	1	1	0.778648	0.150488	1	1	1	1	1	1	0.778648	1	1	1	1	1	1	0.183473	1
	orange	1	1	1	1	1	1	1	1	1	1	1	1	1	1	1	0.0468193	1	1	1	1	1	1	1	1	1
	pink	1	1	1	0.858119	1	1	1	1	1	0.0280981	1	0.433898	1	1	1	1	1	0.433898	1	1	1	1	1	0.00128233	0.991084
	purple	1	1	1	1	1	1	1	1	1	1	1	1	1	1	1	0.495908	1	1	1	1	1	1	0.371475	1.01815e-05	0.0106199
	red	0.597837	0.117838	1	1	0.921891	1	1	1	1	1	1	1	1	1	1	1	1	0.395978	0.103265	0.000189322	1	1	1	1	0.863267
	royalblue	1	1	1	0.886116	1	1	0.438936	1	1	1	0.700043	1	0.72666	1	1	1	1	1	1	1	1	0.00203418	1	1	1
	salmon	1	0.000137025	1	1	1	1	1	1	1	0.570507	1	1	1	1	1	1	1	0.863267	1	1	1	1	1	1	1
	skyblue	1	1	1	1	1	1	0.830154	1	0.00128233	1	1	1	1	1	1	1	1	1	1	1	1	1	1	1	1
	tan	1	1	1	0.0183143	1	1	1	1	1	1	1	1	1	1	0.000285223	1	1	0.632474	1	1	0.528956	1	1	1	1
	turquoise	1	3.95833e-22	1	1	1	1	1	1	1	1	1	1	1	0.433898	1	1	1	1	1	1.42265e-06	1	1	1	1	1
	white	1	1	1	1	1	1	1	1	1	1	1	1	1	1	1	1	1	0.00424645	1	1	1	1	1	1	1
	yellow	1	1	8.35868e-49	1	1	0.504893	1	1	1	0.667138	1	1	1	1	1	1	1	1	1	1	0.186507	1	1	1	1
